# Elevated dietary ω-6 polyunsaturated fatty acids induce reversible peripheral nerve dysfunction that exacerbates comorbid pain conditions

**DOI:** 10.1101/2020.05.15.077164

**Authors:** Jacob T. Boyd, Peter M. LoCoco, Ashley R. Furr, Michelle R. Bendele, Meilinn Tram, Qun Li, Fang-Mei Chang, Madeline E. Colley, Dominic A. Arris, Erin E. Locke, Stephan B.H. Bach, Alejandro Tobon, Shivani B. Ruparel, Kenneth M. Hargreaves

## Abstract

Chronic pain is the leading cause of disability worldwide^1^ and commonly associated with comorbid disorders^2^. However, the role of diet in chronic pain is poorly understood. Of particular interest is the Western-style diet, enriched with ω-6 polyunsaturated fatty acids (PUFAs) that accumulate in membrane phospholipids and oxidize into pronociceptive oxylipins^3,4^. Here we report that mice administered a diet enriched with ω-6 PUFAs develop persistent nociceptive hypersensitivities, spontaneously-active and hyper-responsive glabrous afferent fibers, and histologic markers of peripheral nerve damage reminiscent of a peripheral neuropathy. Linoleic and arachidonic acids accumulate in lumbar dorsal root ganglia, with increased liberation via elevated PLA2 activity. Pharmacological and molecular inhibition of PLA2g7 or diet reversal with high ω-3 PUFAs attenuate nociceptive behaviors, neurophysiologic abnormalities, and afferent histopathology induced by high ω-6 intake. In addition, ω-6 accumulation exacerbates the intensity or duration of allodynia observed in preclinical inflammatory and neuropathic pain models, as well as in clinical diabetic neuropathy. Collectively, these data reveal diet as a novel etiology of peripheral neuropathy and risk factor for chronic pain, and implicate multiple therapeutic considerations for clinical pain management.
