## Supplemental Table 1 for "Elevated dietary ω-6 polyunsaturated fatty acids induce reversible peripheral nerve dysfunction that exacerbates comorbid pain conditions"

### Sheet: Sheet1
			2508 Easton Avenue,		Bethlehem, Pennsylvania 18017
			Within 610 Area Code: 868-7701, FAX -868-5170
			Outside 610 Area Code: 800-275-3938
					FAX: 800-329-3938
			E-Mail Address: dyets@enter.net
			DYET# 180784															DYET# 181189															DYET# 104593
			Custom Modified n-6 PUFA Deficient Diet (L6D)														Modified AIN-93G Purified Rodent Diet with 11% ω-6 PUFAs (H6D)															Modified AIN-93G Purified Rodent Diet with 7.3% ω-6 PUFAs (H3D)
			Ingredient			kcal/gm	grams/kg	kcal/kg										Ingredient			kcal/gm	grams/kg	kcal/kg										Ingredient			kcal/gm	grams/kg	kcal/kg
			Casein, High Nitrogen			3.58	200	716										Casein, High Nitrogen			3.58	200	716										Casein, High Nitrogen			3.58	200	716
			L-Cystine			4	3	12										L-Cystine			4	3	12										L-Cystine			4	3	12
			Sucrose			4	99.98	399.92										Sucrose			4	99.98	399.92										Sucrose			4	99.98	399.92
			Cornstarch			3.6	150	540										Cornstarch			3.6	150	540										Cornstarch			3.6	150	540
			Maltose Dextrin			3.8	150	570										Maltose Dextrin			3.8	150	570										Maltose Dextrin			3.8	150	570
			Dextrose			3.64	200	728										Dextrose			3.64	200	728										Dextrose			3.64	200	728
			Menhaden Fish Oil			0	0	0										Menhaden Fish Oil			0	0	0										Menhaden Fish Oil			9	100	900
			Hydrogenated Coconut Oil			9	87.3	785.7										Hydrogenated Coconut Oil			9	22.7	204.3										Hydrogenated Coconut Oil			9	0	0
			Olive Oil			9	5	45										Olive Oil			9	0	0										Olive Oil			9	0	0
			Flaxseed Oil			9	7.7	69.3										Flaxseed Oil			9	7.7	69.3										Flaxseed Oil			9	0	0
			Safflower Oil			9	0	0										Safflower Oil			9	64.6	581.4										Safflower Oil			9	0	0
			Hydrogenated Soybean Oil			9	0	0										Hydrogenated Soybean Oil			9	5	45										Hydrogenated Soybean Oil			9	0	0
			t-Butylhydroquinone			0	0.02	0										t-Butylhydroquinone			0	0.02	0										t-Butylhydroquinone			0	0.02	0
			Cellulose			0	49.5	0										Cellulose			0	49.5	0										Cellulose			0	49.5	0
			Mineral Mix #210025			0.88	35	30.8										Mineral Mix #210025			0.88	35	30.8										Mineral Mix #210025			0.88	35	30.8
			Vitamin Mix # 310025			3.87	10	38.7										Vitamin Mix # 310025			3.87	10	38.7										Vitamin Mix # 310025			3.87	10	38.7
			Choline Bitartrate			0	2.5	0										Choline Bitartrate			0	2.5	0										Choline Bitartrate			0	2.5	0
							1000	3935.42														1000	3935.42														1000	3935.42
				Journal of Nutrition v123, 1941(1993)																Journal of Nutrition v123, 1941(1993)														Journal of Nutrition v123, 1941(1993)
				Dr. Miki Igarashi, NIH/NIA, May 14, 2007																Ameer Taha, NIH/NIA, 8/15/2012														Jacob Boyd, Univerity of Texas Health Science Center-San Antonio, July 27, 2018
			g	%n-3	n-3	%n-6	n-6	SFA%	SFA	MUFA%	MUFA							g	%n-3	n-3	%n-6	n-6	SFA%	SFA	MUFA%	MUFA							g	%n-3	n-3	%n-6	n-6	SFA%
	Hyd. Coconut Oil		87.3	0	0	0	0	92.1	80.4033	6.2	5.4126					Hyd. Coconut Oil		22.7	0	0	0	0	92.1	20.9067	6.2	1.4074					Menhaden Fish Oil		100	31.8	31.8	2.2	2.2	26.7
	Olive Oil		5	0.7	0.035	9.8	0.49	19.4	0.97	68.2	3.41					Olive Oil		0	0.7	0	9.8	0	19.4	0	68.2	0								%g/kg	0.0318		0.0022		SFA	MUFA%	MUFA
	Flaxseed Oil		7.7	53	4.081	13	1.001	9	0.693	18	1.386					Flaxseed Oil		7.7	53	4.081	13	1.001	9	0.693	18	1.386								kcal/kg	286.2		19.8		26.7	30.4	30.4
	Safflower Oil		0	0	0	76	0	9.3	0	11.6	0					Safflower Oil		64.6	0	0	76	49.096	9.3	6.0078	11.6	7.4936								%kcal/kg	0.0727241		0.00503123		0.0267		0.0304	0.134855
	Hyd. Soybean Oil		0	0	0	0	0	97.8	0	1.7	0					Hyd. Soybean Oil		5	0	0	0	0	97.8	4.89	1.7	0.085													240.3		273.6	513.9
			100		4.116		1.491		82.0663		10.2086	97.8819						100		4.081		50.097		32.4975		10.372	97.0475												0.0610608		0.0695224	0.130583
				%g/kg	0.004116		0.001491		0.0820663		0.0102086	0.0978819							%g/kg	0.004081		0.050097		0.0324975		0.010372	0.0970475
				kcal/kg	37.044		13.419		738.597		91.8774	880.937							kcal/kg	36.729		450.873		292.477		93.348	873.427
				%kcal/kg	0.00941297		0.0034098		0.187679		0.0233463	0.223848							%kcal/kg	0.00933293		0.114568		0.0743193		0.02372	0.22194
