## Supplemental Table 2 for "Elevated dietary ω-6 polyunsaturated fatty acids induce reversible peripheral nerve dysfunction that exacerbates comorbid pain conditions"

### Sheet: Sheet1
CONTROL
patient_id	tx_condition	sex	date_of_birth	race	medical_history_diabetes	diabetes_yr	medical_history_cancer	medical_history_celiac	medical_history_rheumatoid_arthritis	medical_history_b12	alcohol_beverages_week	medical_history_other1	medical_history_other2	medical_history_other3	do_you_smoke	quit_smoking_yr	family_history_neuropathy	current_fitness_level	hallux_right	hallux_left	lanss_q1	lanss_q2	lanss_q3	lanss_q4	lanss_q5	lanss_allodynia	lanss_pin_prick
NPMAZE038	Control (red)	Female	1946-07-22	White	No		No	No	No	No	0				Never smoked		No	Moderate	7	7	No	No	No	No	No	No	No
NPDAGO039	Control (red)	Male	1946-01-30	White	No		No	No	No	No	1				Never smoked		No	Low	5	5	No	No	No	No	No	No	No
NPFLSC045	Control (red)	Female	1928-01-29	White	No		No	No	No	No	0	hyperlipidemia	hypertention		Never smoked		No	Low	5	5	No	No	No	No	No	No	No
NPGLAL049	Control (red)	Female	1960-03-09	Hispanic or Latino	No		No	No	No	No	1				Never smoked		No	Low	7	7	No	No	No	No	No	No	No
NPANCO051	Control (red)	Male	1961-04-07	Black or African American	No		No	No	No	No	0				Never smoked		No	Moderate	6	7	No	No	No	No	No	No	No
NPWADA113	Control (red)	Male	1936-01-31	Hispanic or Latino	No		No	No	No	No	5	HTN	Hyperlipidemia		Never smoked		No	Sedentary	8	8	No	No	No	No	No	No	No
DIABETIC NEUROPATHY
patient_id	tx_condition	sex	date_of_birth	race	medical_history_diabetes	diabetes_yr	medical_history_cancer	medical_history_celiac	medical_history_rheumatoid_arthritis	medical_history_b12	alcohol_beverages_week	medical_history_other1	medical_history_other2	medical_history_other3	do_you_smoke	quit_smoking_yr	family_history_neuropathy	current_fitness_level	hallux_right	hallux_left	lanss_q1	lanss_q2	lanss_q3	lanss_q4	lanss_q5	lanss_allodynia	lanss_pin_prick
NPGACA011	Diabetic (green)	Male	1946-09-05	White	Yes	2010	Yes	No	No	No	10	diabetes	hypertension	PTSD	Used to smoke	1986	No	Moderate	0	0	Yes	No	No	No	Yes	No	No
NPMAGR016	Diabetic (green)	Female	1943-08-29	White	Yes	1995	No	No	No	No	0	hypertension	hyperlipidemia	Arthritis	Used to smoke	1986	No	Sedentary	2	0	Yes	Yes	Yes	Yes	Yes	Yes	Yes
NPCANI017	Diabetic (green)	Male	1938-05-20	White	Yes	2000	Yes	No	No	No	0				Never smoked		No	Low	3	3	Yes	No	No	No	No	No	No
NPBEBA021	Diabetic (green)	Male	1946-10-31	White	Yes	2013	No	No	No	No	1	diabetes	hypertension		Used to smoke	1967	No	Sedentary	4	4	Yes	Yes	No	Yes	Yes	No	No
NPDAGA023	Diabetic (green)	Male	1938-07-16	White	Yes	1998	No	No	No	No	1	discoid lupus	hypothyroidism	pacemaker	Never smoked		Yes	Low	0	0	Yes	Yes	No	Yes	Yes	No	No
NPREPO032	Diabetic (green)	Female	1948-05-29	Hispanic or Latino	Yes	1995	No	No	No	No	0	Hypertension	Hyperlipidemia	GERD	Never smoked		Yes	Low	5	5	Yes	Yes	Yes	No	No	No	No
NPEMAC164	Diabetic (green)	Female	1949-09-27	White	Yes	1999	No	No	No	No	1	diabetes			Never smoked		No	Sedentary	0	0	Yes	Yes	Yes	Yes	Yes	Yes	Yes
NPJULI028	Diabetic (green)	Male	1958-10-03	Hispanic or Latino	Yes	2002	Yes	No	No	No	0	non alcholic fatty liver			Used to smoke	1997	Yes	Moderate	2	0	Yes	No	Yes	Yes	No	No	No
